# ASCL1 represses a latent osteogenic program in small cell lung cancer in multiple cells of origin

**DOI:** 10.1101/2020.11.11.362632

**Authors:** Rachelle R. Olsen, David W. Kastner, Abbie S. Ireland, Sarah M. Groves, Karine Pozo, Christopher P. Whitney, Matthew R. Guthrie, Sarah J. Wait, Danny Soltero, Benjamin L. Witt, Vito Quaranta, Jane E. Johnson, Trudy G. Oliver

## Abstract

ASCL1 is a neuroendocrine-lineage-specific oncogenic driver of small cell lung cancer (SCLC), highly expressed in a significant fraction of tumors. However, ~25% of human SCLC are ASCL1-low and associated with low-neuroendocrine fate and high MYC expression. Using genetically-engineered mouse models (GEMMs), we show that alterations in *Rb1/Trp53/Myc* in the mouse lung induce an ASCL1^+^ state of SCLC in multiple cells of origin. Genetic depletion of ASCL1 in MYC-driven SCLC dramatically inhibits tumor initiation and progression to the NEUROD1^+^ subtype of SCLC. Surprisingly, ASCL1 loss converts tumors to a SOX9^+^ mesenchymal/neural-crest-stem-like state that can differentiate into RUNX2^+^ bone tumors. ASCL1 represses SOX9 expression, as well as WNT and NOTCH developmental pathways, consistent with human gene expression data. Together, SCLC demonstrates remarkable cell fate plasticity with ASCL1 repressing the emergence of non-endodermal stem-like fates that have the capacity for bone differentiation.

---

Small cell lung cancer (SCLC) is a highly aggressive neuroendocrine lung tumor with a median survival time of only 10-12 months^1,2^. Almost all SCLCs exhibit inactivation of the tumor suppressor genes *RB1* and *TP53*, along with mutually exclusive gain of a MYC family member including *MYC, MYCL* or *MYCN*^3–5^. While SCLC has historically been treated as a single disease in the clinic, it is increasingly appreciated to be composed of distinct molecular subtypes^1^. Approximately 70% of SCLCs are characterized by high expression of the transcription factors *ASCL1* and *MYCL*, along with high expression of neuroendocrine (NE) markers such as *Synaptophysin* (*SYP*), *Ubiquitin C-terminal Hydrolase L1* (*UCHL1*) and *Chromogranin A* (*CHGA*)^1,4–6^. NE-high SCLCs typically display classic morphology with small round blue cells and scant cytoplasm. In contrast, approximately 25% of SCLCs are associated with an ASCL1-low/NE-low gene expression profile, and these tend to have high *MYC* expression and variant morphology. We reported the first genetically-engineered mouse model (GEMM) of MYC-driven SCLC^6^, and demonstrated that MYC promotes the variant, ASCL1-low/NE-low subtype of SCLC. Importantly, the MYC-driven subtype of SCLC demonstrates unique therapeutic vulnerabilities including sensitivity to inhibition of Aurora kinases (AURK), CHK1, IMPDH, and arginine depletion^6–11^.

ASCL1 and NEUROD1 are lineage-specifying basic helix-loop-helix transcription factors that activate neuroendocrine genes and are required for neural differentiation^1,12^. Genetic knockout studies in the mouse demonstrate that ASCL1 is essential for the development of pulmonary neuroendocrine cells (PNECs)^13^, and ASCL1 is expressed in the adult lung specifically in PNECs^14^. Importantly, ASCL1 is necessary for the development of classic SCLC as demonstrated in the *Rb1^fl/fl^;Trp53^fl/fl^;Rbl2^fl/fl^* (RPR2) mouse model where conditional *Ascl1* deletion abolishes tumor formation^12^. NEUROD1 is not required for SCLC initiation or progression in the RPR2 model, consistent with the observation that NEUROD1 is not expressed in classic SCLC models^6,12^. NEUROD1 is expressed in the variant MYC-driven SCLC model, and is associated with MYC expression in human SCLC^6^. NEUROD1 has recently been suggested to temporally follow ASCL1 during MYC-driven subtype evolution^15^. However, the function of ASCL1 and NEUROD1 in MYC-driven tumors in vivo has not yet been determined.

PNECs have been generally accepted to be the cell of origin for SCLC, although recent studies have challenged whether they are the only relevant initiating cell population^8,15–17^. SCLC shares molecular similarities with normal PNECs, including expression of ASCL1 and its neuroendocrine target genes. Studies in mouse models have demonstrated that neuroendocrine cells are the most permissive for SCLC development in the original classic *Rb1^fl/fl^;Trp53^fl/fl^* (RP) model and in RPR2 mice^18,19^. Club cells and alveolar type II (AT2) cells in these studies were relatively resistant to SCLC transformation^18,19^. More recently, a subset of SCLC was revealed to harbor a tuft-cell-like signature with dependency on the tuft-cell transcription factor POU2F3^8^, suggesting that the tuft cell may serve as a cell of origin for SCLC. Basal cells have also been described as cells of origin for SCLC^16,20^. Together, these studies suggest that lung cells may have broad plasticity for SCLC transformation, but the cells of origin for MYC-driven SCLC have not been determined.

Here, we use new GEM models to determine the function of ASCL1 in MYC-driven SCLC derived from multiple cells of origin.
