## Supplementary Table 2 for "ASCL1 represses a latent osteogenic program in small cell lung cancer in multiple cells of origin"

### Sheet: Supplementary Table 2 Legend
Supplementary Table 2. Ingenuity Pathway Analysis (IPA) of RPMA versus RPM tumors.
"Canonical Pathways" are a list of IPA-predicted pathways enriched in RPMA vs RPM tumors.
"Upstream Regulators" are predicted key transcription factor regulators that distinguish RPMA from RPM tumors.

### Sheet: Canonical Pathways
Ingenuity Canonical Pathways	-log(p-value)	Ratio	z-score			IPA data related to Fig. 6g.
Cardiac Hypertrophy Signaling (Enhanced)	5.56	0.16	5.259
GP6 Signaling Pathway	4.39	0.218	5
Dendritic Cell Maturation	1.86	0.148	4.6
Nicotine Degradation II	5.25	0.292	4.359
Xenobiotic Metabolism General Signaling Pathway	1.3	0.14	4.359
NF-κB Signaling	0.366	0.101	4.243
Hepatic Fibrosis Signaling Pathway	0.928	0.114	4.217
Glioblastoma Multiforme Signaling	1	0.127	4.146
Nicotine Degradation III	4.38	0.286	4
Colorectal Cancer Metastasis Signaling	2.78	0.154	4
Integrin Signaling	0.34	0.0986	3.9
HOTAIR Regulatory Pathway	4.43	0.2	3.889
Superpathway of Melatonin Degradation	3.04	0.231	3.873
Factors Promoting Cardiogenesis in Vertebrates	2.74	0.173	3.8
PI3K Signaling in B Lymphocytes	1.7	0.152	3.638
Melatonin Degradation I	2.45	0.217	3.606
Thrombin Signaling	1.24	0.13	3.578
Sperm Motility	4.22	0.179	3.545
TREM1 Signaling	3.27	0.227	3.5
Serotonin Degradation	1.65	0.179	3.464
IL-8 Signaling	1.22	0.13	3.411
Systemic Lupus Erythematosus In B Cell Signaling Pathway	0	0.08	3.411
Xenobiotic Metabolism PXR Signaling Pathway	3.25	0.172	3.307
p70S6K Signaling	0.472	0.109	3.207
Intrinsic Prothrombin Activation Pathway	3.43	0.286	3.162
Osteoarthritis Pathway	5.17	0.194	3.124
Phospholipases	2.26	0.206	3.051
Role of Pattern Recognition Receptors in Recognition of Bacteria and Viruses	1.72	0.149	3.051
Glutathione-mediated Detoxification	2.65	0.281	3
Estrogen Biosynthesis	1.89	0.22	3
Wnt/Ca+ pathway	0.889	0.145	3
IL-15 Production	0.967	0.132	3
Th1 Pathway	0	0.0826	3
Leukocyte Extravasation Signaling	2.47	0.157	2.985
Retinol Biosynthesis	3.43	0.286	2.887
Corticotropin Releasing Hormone Signaling	2.63	0.172	2.837
Production of Nitric Oxide and Reactive Oxygen Species in Macrophages	0.754	0.117	2.837
Bupropion Degradation	2.8	0.32	2.828
Acetone Degradation I (to Methylglyoxal)	2.25	0.267	2.828
Ethanol Degradation II	2.07	0.25	2.828
Retinoate Biosynthesis I	1.91	0.235	2.828
Fcγ Receptor-mediated Phagocytosis in Macrophages and Monocytes	0	0.0851	2.828
Wnt/β-catenin Signaling	2.18	0.156	2.746
Eicosanoid Signaling	9.3	0.379	2.714
Basal Cell Carcinoma Signaling	1.77	0.181	2.714
Role of Wnt/GSK-3β Signaling in the Pathogenesis of Influenza	1.2	0.154	2.714
Acute Phase Response Signaling	1.73	0.145	2.673
Tec Kinase Signaling	1.02	0.128	2.673
Noradrenaline and Adrenaline Degradation	1.37	0.2	2.646
Calcium-induced T Lymphocyte Apoptosis	0.361	0.106	2.646
UVA-Induced MAPK Signaling	0.345	0.102	2.646
Glioma Invasiveness Signaling	0	0.0946	2.646
NF-κB Activation by Viruses	0	0.0854	2.646
Endothelin-1 Signaling	2.79	0.165	2.556
Xenobiotic Metabolism CAR Signaling Pathway	2.46	0.159	2.556
STAT3 Pathway	2.73	0.178	2.53
RANK Signaling in Osteoclasts	0.493	0.114	2.53
HGF Signaling	0.315	0.0991	2.53
Adrenomedullin signaling pathway	1.95	0.147	2.502
Necroptosis Signaling Pathway	0.379	0.102	2.5
Senescence Pathway	0	0.0582	2.5
p38 MAPK Signaling	0.646	0.119	2.496
Aldosterone Signaling in Epithelial Cells	0.485	0.108	2.496
Fatty Acid α-oxidation	2.06	0.3	2.449
Phospholipase C Signaling	0.407	0.101	2.4
Gαq Signaling	0.955	0.127	2.357
ILK Signaling	0.463	0.105	2.357
Triacylglycerol Degradation	1.52	0.191	2.333
Toll-like Receptor Signaling	1.27	0.158	2.333
PKCθ Signaling in T Lymphocytes	0.833	0.123	2.333
14-3-3-mediated Signaling	0.5	0.11	2.333
Th17 Activation Pathway	0.444	0.11	2.333
Systemic Lupus Erythematosus In T Cell Signaling Pathway	0	0.045	2.324
CCR3 Signaling in Eosinophils	1.35	0.145	2.309
Sphingosine-1-phosphate Signaling	0.664	0.12	2.309
IL-6 Signaling	0.393	0.104	2.309
Oxidative Ethanol Degradation III	1.54	0.263	2.236
Ethanol Degradation IV	1.22	0.217	2.236
Remodeling of Epithelial Adherens Junctions	1.27	0.162	2.236
Macropinocytosis Signaling	0.536	0.118	2.236
IL-23 Signaling Pathway	0.393	0.114	2.236
EGF Signaling	0	0.0909	2.236
Unfolded protein response	0	0.0893	2.236
IL-7 Signaling Pathway	0	0.0769	2.236
Melanocyte Development and Pigmentation Signaling	0	0.0638	2.236
B Cell Receptor Signaling	0	0.0811	2.138
PI3K/AKT Signaling	1.38	0.137	2.121
Crosstalk between Dendritic Cells and Natural Killer Cells	0.328	0.101	2.121
Chemokine Signaling	0.309	0.1	2.121
VEGF Family Ligand-Receptor Interactions	0.261	0.0952	2.121
PCP pathway	2.02	0.2	2.111
P2Y Purigenic Receptor Signaling Pathway	0.37	0.102	2.111
Gα12/13 Signaling	1.43	0.146	2.065
Cardiac Hypertrophy Signaling	0.293	0.0958	2.065
Neuroinflammation Signaling Pathway	5.86	0.183	2.03
Guanosine Nucleotides Degradation III	1.67	0.333	2
Histamine Degradation	1.15	0.235	2
Purine Nucleotides Degradation II (Aerobic)	1.08	0.222	2
The Visual Cycle	0.939	0.2	2
Putrescine Degradation III	0.883	0.19	2
Glutathione Redox Reactions I	0.728	0.167	2
Dopamine Degradation	0.502	0.133	2
Oncostatin M Signaling	0.413	0.116	2
Role of IL-17F in Allergic Inflammatory Airway Diseases	0.243	0.0952	2
Growth Hormone Signaling	0	0.0704	2
Thrombopoietin Signaling	0	0.0635	2
ERK5 Signaling	0	0.0556	2
Non-Small Cell Lung Cancer Signaling	0	0.0548	2
Estrogen-Dependent Breast Cancer Signaling	0	0.0541	2
IL-15 Signaling	0	0.0533	2
FLT3 Signaling in Hematopoietic Progenitor Cells	0	0.05	2
Regulation of eIF4 and p70S6K Signaling	0	0.0382	2
mTOR Signaling	0	0.0286	2
Apelin Cardiomyocyte Signaling Pathway	1.08	0.141	1.941
Cholecystokinin/Gastrin-mediated Signaling	0.472	0.109	1.941
fMLP Signaling in Neutrophils	0.682	0.121	1.897
Renin-Angiotensin Signaling	0.354	0.102	1.897
Leukotriene Biosynthesis	4.16	0.538	1.89
α-Adrenergic Signaling	0.708	0.125	1.89
CD28 Signaling in T Helper Cells	0	0.0833	1.89
Mouse Embryonic Stem Cell Pluripotency	0	0.068	1.89
Inhibition of ARE-Mediated mRNA Degradation Pathway	0	0.0574	1.89
Superpathway of Inositol Phosphate Compounds	0	0.0909	1.886
ErbB Signaling	0.752	0.128	1.732
Fc Epsilon RI Signaling	0.664	0.12	1.732
Natural Killer Cell Signaling	0.762	0.117	1.706
Sirtuin Signaling Pathway	0	0.0687	1.698
MIF-mediated Glucocorticoid Regulation	2.45	0.265	1.667
MIF Regulation of Innate Immunity	1.82	0.214	1.667
Melatonin Signaling	0.62	0.125	1.667
PEDF Signaling	0.428	0.11	1.667
Thyroid Hormone Metabolism II (via Conjugation and/or Degradation)	0.836	0.158	1.633
Ovarian Cancer Signaling	1.41	0.144	1.633
GDNF Family Ligand-Receptor Interactions	0.365	0.105	1.633
iCOS-iCOSL Signaling in T Helper Cells	0	0.0901	1.633
HMGB1 Signaling	0	0.0848	1.633
LPS-stimulated MAPK Signaling	0	0.0732	1.633
Pancreatic Adenocarcinoma Signaling	0	0.0642	1.633
Glioma Signaling	0	0.0636	1.633
Salvage Pathways of Pyrimidine Ribonucleotides	0	0.0619	1.633
Estrogen Receptor Signaling	0.502	0.104	1.567
Rac Signaling	0.429	0.107	1.508
Neuroprotective Role of THOP1 in Alzheimer's Disease	2.87	0.188	1.5
GNRH Signaling	1.91	0.15	1.5
D-myo-inositol-5-phosphate Metabolism	0.389	0.103	1.5
Paxillin Signaling	1.07	0.139	1.414
Actin Cytoskeleton Signaling	0.735	0.115	1.414
Neuregulin Signaling	1.44	0.156	1.387
Prostanoid Biosynthesis	3.97	0.6	1.342
CCR5 Signaling in Macrophages	2.94	0.202	1.342
Tryptophan Degradation X (Mammalian, via Tryptamine)	1.09	0.2	1.342
Apelin Liver Signaling Pathway	1.03	0.192	1.342
tRNA Splicing	0.66	0.14	1.342
IL-17A Signaling in Airway Cells	0.799	0.138	1.342
Stearate Biosynthesis I (Animals)	0.547	0.128	1.342
ERK/MAPK Signaling	0.547	0.109	1.342
UVB-Induced MAPK Signaling	0.256	0.0962	1.342
Regulation of Cellular Mechanics by Calpain Protease	0	0.0923	1.342
Retinoic acid Mediated Apoptosis Signaling	0	0.0833	1.342
Angiopoietin Signaling	0	0.08	1.342
ErbB2-ErbB3 Signaling	0	0.0769	1.342
ErbB4 Signaling	0	0.0746	1.342
Actin Nucleation by ARP-WASP Complex	0	0.0694	1.342
Thyroid Cancer Signaling	0	0.0633	1.342
PDGF Signaling	0	0.0581	1.342
TGF-β Signaling	0	0.0521	1.342
NGF Signaling	0	0.0439	1.342
3-phosphoinositide Degradation	0.297	0.0968	1.291
FGF Signaling	0.567	0.119	1.265
Role of PKR in Interferon Induction and Antiviral Response	0.366	0.103	1.265
Role of NFAT in Regulation of the Immune Response	0	0.0884	1.265
Th2 Pathway	0	0.0882	1.134
3-phosphoinositide Biosynthesis	0	0.0848	1.069
NAD biosynthesis II (from tryptophan)	1.67	0.333	1
FcγRIIB Signaling in B Lymphocytes	2	0.187	1
Dopamine Receptor Signaling	1.55	0.169	1
Leptin Signaling in Obesity	0.796	0.135	1
4-1BB Signaling in T Lymphocytes	0.444	0.125	1
Aryl Hydrocarbon Receptor Signaling	0.554	0.112	1
CD40 Signaling	0.377	0.108	1
UVC-Induced MAPK Signaling	0	0.0784	1
Cdc42 Signaling	0	0.0778	1
NRF2-mediated Oxidative Stress Response	0	0.0635	1
GM-CSF Signaling	0	0.0571	1
Small Cell Lung Cancer Signaling	0	0.0563	1
Renal Cell Carcinoma Signaling	0	0.05	1
JAK/Stat Signaling	0	0.05	1
Coagulation System	3.58	0.314	0.905
BEX2 Signaling Pathway	0.903	0.139	0.905
Dopamine-DARPP32 Feedback in cAMP Signaling	1.96	0.153	0.894
AMPK Signaling	0.425	0.103	0.832
D-myo-inositol (1,4,5,6)-Tetrakisphosphate Biosynthesis	0	0.0922	0.832
D-myo-inositol (3,4,5,6)-tetrakisphosphate Biosynthesis	0	0.0922	0.832
Agrin Interactions at Neuromuscular Junction	0.903	0.139	0.707
Reelin Signaling in Neurons	2.01	0.163	0.655
Heparan Sulfate Biosynthesis (Late Stages)	0.879	0.141	0.632
Apelin Adipocyte Signaling Pathway	1.35	0.159	0.577
Cardiac β-adrenergic Signaling	1.36	0.142	0.577
Complement System	2.19	0.243	0.447
Neuropathic Pain Signaling In Dorsal Horn Neurons	2.94	0.198	0.447
HIPPO signaling	0.382	0.106	0.447
BMP signaling pathway	0	0.0824	0.447
Signaling by Rho Family GTPases	2.06	0.143	0.378
Type II Diabetes Mellitus Signaling	0.907	0.127	0.378
Regulation of Actin-based Motility by Rho	0	0.0851	0.378
cAMP-mediated signaling	2.53	0.154	0.354
Relaxin Signaling	1.13	0.133	0.333
Gαs Signaling	0.504	0.112	0.333
Death Receptor Signaling	0.303	0.0989	0.333
PAK Signaling	0	0.0928	0.333
Apelin Endothelial Signaling Pathway	0	0.0783	0.333
Heparan Sulfate Biosynthesis	0.932	0.141	0.302
RhoA Signaling	0.299	0.0976	0.302
T Cell Exhaustion Signaling Pathway	0	0.0857	0.302
CXCR4 Signaling	0.498	0.108	0.277
LPS/IL-1 Mediated Inhibition of RXR Function	3.85	0.174	0.258
Protein Kinase A Signaling	2.15	0.133	0.152
Extrinsic Prothrombin Activation Pathway	2.6	0.375	0
VDR/RXR Activation	3.53	0.231	0
LXR/RXR Activation	4.26	0.215	0
CREB Signaling in Neurons	5	0.193	0
NAD Salvage Pathway II	0.642	0.154	0
Inhibition of Angiogenesis by TSP1	0.666	0.147	0
eNOS Signaling	1.13	0.132	0
ATM Signaling	0	0.0412	0
Synaptic Long Term Potentiation	2.01	0.163	-0.218
RhoGDI Signaling	1.95	0.15	-0.218
Gαi Signaling	1.86	0.16	-0.243
Huntington's Disease Signaling	0.502	0.105	-0.277
Triacylglycerol Biosynthesis	1.39	0.19	-0.378
Bladder Cancer Signaling	1.41	0.155	-0.447
GPCR-Mediated Integration of Enteroendocrine Signaling Exemplified by an L Cell	1.39	0.164	-0.577
Nitric Oxide Signaling in the Cardiovascular System	0.646	0.121	-0.577
Endocannabinoid Developing Neuron Pathway	0.39	0.104	-0.577
PPARα/RXRα Activation	0	0.0842	-0.632
Insulin Receptor Signaling	0	0.0571	-0.707
White Adipose Tissue Browning Pathway	4.62	0.217	-0.756
Ephrin Receptor Signaling	0.889	0.122	-0.775
Dermatan Sulfate Biosynthesis (Late Stages)	0.573	0.13	-0.816
Chondroitin Sulfate Biosynthesis (Late Stages)	0.521	0.125	-0.816
Induction of Apoptosis by HIV1	0.28	0.0984	-0.816
Apoptosis Signaling	0	0.0606	-0.816
Role of NFAT in Cardiac Hypertrophy	1.5	0.136	-0.962
Antiproliferative Role of Somatostatin Receptor 2	0.963	0.143	-1
TNFR2 Signaling	0.502	0.133	-1
nNOS Signaling in Neurons	0.547	0.128	-1
Ephrin B Signaling	0.428	0.111	-1
SAPK/JNK Signaling	0	0.0588	-1
Sumoylation Pathway	0	0.0485	-1
Synaptic Long Term Depression	7.83	0.233	-1.067
Chondroitin Sulfate Biosynthesis	0.556	0.125	-1.134
Dermatan Sulfate Biosynthesis	0.489	0.119	-1.134
CDK5 Signaling	0.851	0.13	-1.155
GPCR-Mediated Nutrient Sensing in Enteroendocrine Cells	4.88	0.232	-1.177
TWEAK Signaling	0.631	0.143	-1.342
TNFR1 Signaling	0.285	0.1	-1.342
SPINK1 Pancreatic Cancer Pathway	0.955	0.15	-1.667
Endocannabinoid Cancer Inhibition Pathway	0	0.0839	-1.732
PPAR Signaling	0.277	0.0962	-1.897
Amyotrophic Lateral Sclerosis Signaling	2.39	0.186	-2
PD-1, PD-L1 cancer immunotherapy pathway	0	0.0377	-2
Oxidative Phosphorylation	0	0.0367	-2
Opioid Signaling Pathway	3.55	0.166	-2.082
Androgen Signaling	1.04	0.132	-2.309
PTEN Signaling	0	0.0714	-2.333
G Beta Gamma Signaling	3.37	0.197	-2.449
Endocannabinoid Neuronal Synapse Pathway	6.62	0.25	-2.475
Netrin Signaling	2.14	0.2	-2.496
Antioxidant Action of Vitamin C	2.18	0.174	-2.84
Glutamate Receptor Signaling	6.92	0.351	-3.051
Synaptogenesis Signaling Pathway	7.08	0.192	-3.151
Calcium Signaling	5.05	0.194	-3.182

### Sheet: Upstream Regulators
Upstream Regulator	Expr Log Ratio	Molecule Type	Predicted Activation	Activation z-score	p-value of Overlap	Target Molecules	Mechanistic Network
REST	3.539	transcription regulator	Activated	4.777	1.45e-23	ASCL1,B3GAT1,CACNA1H,CACNG2,CARTPT,CBLN1,CHGB,CHRM4,CHRNB2,CNTNAP1,DCX,DDX25,EFNA5,FGF12,FGF14,GAD1,GJD2,GRIA2,GRIK3,GRIK4,GRIN1,GRIN2B,HPGD,INA,KCNH6,KCNJ6,KCNQ2,KCNQ3,KCNQ4,KIAA1549L,LIN28A,LRRTM4,MAPK8IP1,NCAM2,NEFH,Nefm,NELL1,NEUROD1,NKAIN2,NPTXR,PAX3,PCSK1,PENK,RAB3A,REST,RGS7,SCG2,SCG3,SCN2A,SLC18A3,SLC26A4,SLC7A14,SNAP25,SRRM4,STMN2,SYN1,SYP,SYT1,SYT4,SYT7,TUBB3,UCHL1,VAMP2,XKR4	310 (4)
GATA2	2.165	transcription regulator		1.675	4.15e-18	ABCA13,ACHE,ADGRG1,ALAS2,ALOX5,ANGPT1,AR,ARHGEF5,ARNT2,CACNG2,CALCB,CCDC68,CCN3,CCR2,CCR3,CD226,Cd33,CD36,CD69,CELSR3,CES1,CHGA,CHST13,CLEC4E,CLEC4G,COL1A1,CXCL2,Cxcl3,CYBB,DMBT1,DUSP15,Ear2 (includes others),ECT2L,F13A1,FAT1,FGD4,GABRP,GCSAM,GDA,Gm10408 (includes others),GP1BB,GP6,GPR141,GRAP2,HBA1/HBA2,HDC,Hmga2,HNF4A,ICAM1,IKZF1,IL16,ITGA2,ITGAE,ITGAM,KHDRBS3,KLF2,KLF4,KLK3,KRT77,LAX1,LTB4R,Ly…
CREB1	0.36	transcription regulator	Activated	3.356	2.83e-16	ABCA1,Abca8a,ACHE,ADGRA1,ADRA1A,AKAP13,ARG1,ARHGAP33,Asphd1,BRINP2,CA10,Cabp1,CABP7,CALCB,CALN1,CAMKV,CARTPT,CDH11,CDH8,CEBPB,CEBPD,CHGA,CHGB,Chil3/Chil4,CIITA,COCH,COL24A1,CPEB1,CPT1A,CR2,CRMP1,CRYM,CTNNA2,CXCL2,CYFIP2,DCX,DGKK,DMBT1,EDIL3,EGR4,ERRFI1,FGF13,FRMD6,GABRA5,GAD1,GDA,GNAL,GPR12,GRM5,HLA-A,HPCA,HPGD,HTR2A,IER3,Ifi202b,IGSF10,INA,INHA,ITGBL1,KCNC4,KCND2,KCNIP2,KIAA1549L,KLF4,LEP,LOR,MC…	703 (14)
EGR1	0.099	transcription regulator		1.926	4.24e-15	ABCB1,Abcb1b,ACE,ACHE,ALOX5AP,AR,AREG,CACNA1H,CARTPT,CASP6,CASP8,CAV1,Ccl6,Ccl9,CCR1,CCR2,CD44,CDH1,CDK5R1,CHGA,CHGB,CLU,COL1A1,COL1A2,CXCL2,CXCL3,CXCL6,DLG4,EGFR,ENPEP,EREG,FOSL1,GAD1,GALNT3,GDNF,HPGD,ICAM1,IL6R,ITGAM,KCNT1,LYZ,MAOB,MMP9,PCSK2,PEG10,PF4,PLAU,PPARG,Ppbp,PTGES,PTGS2,SGK1,SPP1,SYN1,TGFBR2,TH,TLR4,TNFSF10,TNFSF11	711 (16)
NKX2-1	-1.937	transcription regulator		-0.007	7.01e-14	ADGRF5,AREG,BDH1,Bex1,C5,CA8,CCKAR,CD14,CDKN2B,CHIA,CHRNA5,CLU,CNMD,CREB3L4,DPP4,Ear2 (includes others),EDIL3,EMP2,ENPP2,FOXF2,FOXQ1,FXYD3,GJB3,GRHL2,Gsta4,H2-T3,HLA-A,Hmga2,IER3,IGFBP6,IL7,INMT,LEF1,LRP2,LSP1,LYZ,MAPT,MATN4,MMP2,PDGFRA,Plscr2,PRRX2,RBPJL,ROS1,S100G,SCD,SCN7A,Serpinb6b,SERPINB9,SH3PXD2A,SLC5A5,Tcf7,TG,TNC,TOX,WNT7B
SP1	1.206	transcription regulator	Activated	4.217	2.88e-13	ABCA1,ABCB1,Abcb1b,ABCD2,ACSS1,AHRR,ALAS2,ALOX5,ALPL,AR,ASS1,CAV1,CD28,CD79B,CDH1,CDKN2B,CEBPB,CEBPD,CES1,CHGA,CHRNA3,CHRNA5,CIITA,CKB,COL1A1,COL1A2,CPLX1,CR2,CXCL3,CYP1B1,DLX3,DRD2,EGFR,EREG,ESR1,F10,F7,FLNA,FOSL1,FOXF2,FPR2,GABRA4,GJA1,GJD2,GP6,GRIA2,GRIN1,HBB,HDC,HGF,HNF4A,Hspa1b,ICAM1,ID4,IFITM5,IRF4,ITGA2,ITGAM,ITGAV,ITPR1,KCNA3,KCNQ2,KCNQ3,KLF4,KLF6,KRT18,KRT19,LAMA1,LOR,LTB4R,MAOB,MAPK8IP1…	800 (20)
STAT3	1.221	transcription regulator	Activated	3.958	5.51e-13	AHR,ALAS2,ALDH1A1,AREG,ARG1,BATF,BCL6,BEX1,C5,CA9,CCR1,CD226,CD44,CDH1,CDKN2B,CEBPB,CEBPD,CFLAR,CIITA,CLIC5,COL1A1,COL1A2,COL3A1,CSF2,CXCL13,CXCL2,CXCL3,CXCL6,CXCR2,CXCR5,DMBT1,DPP4,ENPP2,EPAS1,ESR1,FOXA3,FUT4,GJA1,GLIPR1,HBB,HES5,HGF,HLA-A,HNF4A,HP,HTR2A,ICAM1,IFI16,Ifi202b,IFI44,IFIH1,IFIT1,IGFBP5,IHH,IKZF2,IKZF3,IL12RB1,IL13RA2,IL18R1,IL1R1,IL6R,IL7,IL9R,IRF4,ITGAM,ITGAV,ITGB2,KLF4,KLK3,Klrk1,…	708 (18)
SMARCA4	-0.415	transcription regulator	Activated	7.078	6.42e-13	ABCA1,ABCB1,ACE,ACE2,ADGRG1,AFP,AHNAK,AHR,ANO1,ANTXR2,ANXA10,AREG,ARHGAP30,ATP6V1B1,BATF,C6orf141,CCR1,CCR2,CCR6,CD19,CD44,CDH1,CDH11,CDH16,CDKN2B,CEBPB,CHODL,CIITA,CNTN1,COL1A1,CP,CPM,CRYBG1,CXCR5,CYP4B1,DHRS9,DUSP6,EGR4,EHF,EMP3,ENTPD3,EPHA1,EREG,ESPNL,EVA1A,FMO2,GJB5,GPM6A,GPR183,GPR6,GULP1,H1-10,HAPLN3,HBB,HCN1,HNF4A,HNMT,HOXA7,HPGD,ICAM1,IER3,IFI16,IFIT1,IGFBP5,IRF6,ITGA3,ITGAV,ITPR1,KCNQ3,K…	707 (17)
CTNNB1	1.315	transcription regulator	Activated	2.862	1.89e-12	ABCB1,ABCD2,Acan,ACAP1,ADRA2C,AFP,AHR,AKAP13,ALDH1A1,ANXA1,AR,ASCL1,C6,CA3,CA9,CBLN1,CCN4,CD36,CD44,CDH1,CDH11,CDH16,CDKN2B,CER1,CHGA,CLDN5,CLU,CNMD,CNN2,CNTFR,COL1A1,COL4A5,COL4A6,CPT1A,CRYBG1,CTNNA2,CTNND2,CXCL2,CXCL6,CYFIP2,CYP1B1,CYP2E1,DIO1,DNAJC6,DPEP1,DTX1,EDIL3,EGFR,ENPP1,ENPP2,EPCAM,EPHA5,ERBB3,EREG,ETV4,F13A1,FBLN2,FCAMR,FGD4,FOSL1,FOXQ1,FUT2,GAD1,GALM,GAST,GCK,GDNF,GJA1,GJB1,GNAO1,GPA3…	836 (19)
ASCL1	-10.04	transcription regulator	Inhibited	-4.632	5.69e-12	CACNA2D3,CDK5R1,CIITA,DCC,DCX,DLL3,EPHA2,GAD1,GRM5,HES5,IKZF1,INSM1,KCNIP2,LAMP5,LHX1,LMX1B,MFNG,Nefm,NEUROD1,NEUROD6,NFASC,NPY,Nrxn3,PAX3,PDGFRA,PNOC,PROX1,RORB,SEZ6,SLC35D3,SLC6A5,SNAP25,TH,TLX3,WWTR1
CBX5	-0.136	transcription regulator	Inhibited	-3.333	2.6e-11	ABCB1,AKR1C3,BCL11A,C9orf152,CDH17,CEMIP,CPA4,CYP1B1,DRD2,FOXQ1,GASK1B,HBB,HOXB6,KLK3,LAMB3,LEF1,LY6G6D,MAL2,OLR1,PCP4,PODXL2,PPARG,PPFIBP2,PRR15L,RIN2,RNF39,RUNX2,SCG5,SCN2A,SELENBP1,SERP2,SERPINA3,SH3GL2,SNTB1,SYTL2,TGFBI,TMEM30B,TSPAN8,TXNIP
POU4F1	-1.222	transcription regulator		1.61	2.05e-10	AJAP1,BNC1,CACNG5,CARTPT,CCKAR,CHRNA3,DCC,DMRTA2,ERICH6,ETV4,ETV5,FGF13,HOXB5,INA,KCNIP1,LHX1,LHX2,LILRB3,MAB21L1,NECAB2,NEUROD1,NEUROD4,NOVA1,NPY,NXPH4,PLCH2,Pmaip1,RUNX1,SCN7A,SCN9A,Skor1,SLC6A17,SNAP25,SYT9,TH,VSTM2A
FOXA2	-2.077	transcription regulator		1.501	3.9e-10	ABCB1,ADH1C,AFP,ALOX5,APOB,ASTN1,C3,C5,CA3,CCL24,CDH1,CER1,CPM,CPN1,CPT1A,DCX,DDC,EPCAM,FOXA3,GCK,GPRC5C,GRIN3A,HES6,Hmga2,HMGCS2,HNF4A,HPGD,IAPP,IGFBP5,IL13RA2,IL33,ITGA3,LHX1,LYZ,MUC5AC,MUC5B,NKX6-1,NPTX2,ONECUT1,PPARA,PPARG,PPP1R14C,PROS1,PTGDS,RARG,RNASE2,SCD,SH3PXD2A,SLC10A6,SLC6A15,ST18,TAT,TF,TH,TMPRSS2,WNT5A,WNT7B	753 (22)
PRDM1	2.198	transcription regulator	Inhibited	-2.724	1.13e-09	ADGRG1,AFP,ALPL,BCL6,BMP5,BTK,CA9,CD19,CD44,CIITA,CLDN1,CPA4,CXCL2,CXCL3,CXCL6,CYP4V2,DBNDD1,ESR1,EVA1A,FAR2,FCER2,FOSL1,GAD1,GPAT3,Gsta4,HAL,IDO1,Ifi202b,IL18RAP,IL24,IRF4,ITPR1,KHDRBS3,LAG3,LHX3,LRRN1,MAP7D2,METTL7A,NLRP12,PIK3AP1,PLA2G4A,PROX1,PSD2,RGS18,RSAD2,SCGN,SELL,SERPINA3,SLC2A5,SMAD3,SPIB,ST14,STAT6,SWAP70,TIGIT,TNFSF10	710 (18)
KLF11	0.446	transcription regulator		0.655	1.96e-09	APOL6,CAV1,CCR2,CEBPB,CHRM4,CHRNA3,CHRNA4,CHRNA5,CHRNB2,CHRND,COL1A2,COL3A1,DCN,DRD2,GREM1,HGF,IL13RA2,ITGA2,ITGA3,ITGAV,LOX,LTBP1,MAOB,MMP2,MMP3,MMP8,MMP9,PDK4,PLA2G4A,PLAT,PLAU,PPARGC1A,SMAD3,SMAD6,STAT6,TGFBR2,THBS2,UCP1	600 (10)
SIRT1	0.239	transcription regulator	Inhibited	-2.067	1.99e-09	ABCA1,ABCB1,ACAP1,ADAMTS5,AFP,ANO1,ANXA4,ARG1,ARNT2,BIRC3,CAV1,CD36,CD79B,CDH1,CDKN2B,CEBPB,CFLAR,CLEC10A,CNTN6,COL10A1,CPT1A,DDX58,DDX60,EPAS1,ESR1,FCMR,FGF21,FGF7,GATA5,GCK,GRIP1,GSTA3,HES5,HGF,HLA-A,HOXA5,ICAM1,IFI44,KIF1A,KIF5C,KLF2,LAMA2,LAMB1,LEP,MAPT,MMP2,MMP3,MMP9,MYL6B,MYT1,NAIP,NCAM2,NECTIN4,NEGR1,NELL2,NEURL1,NLGN1,NLRC5,NPNT,NPY,PARP14,PCSK2,PDGFRA,PDK4,Pmaip1,PPARGC1A,RBPJL,RIMS2,RNF…	727 (20)
EZH2	-1.354	transcription regulator		-0.677	2.38e-09	ADRB2,ALOX5AP,ALPL,BIRC3,C3,CA2,CA6,CACNG4,CDH1,CDKN2B,CEMIP,CER1,COL1A1,COL1A2,CSF2,CXCL2,CYP1B1,DMP1,EGFR,EPAS1,EPHA1,FGF17,FOXF2,FRZB,FZD1,GABRA2,GATA5,GPR26,GRIK5,Hmga2,HOXA7,HOXB5,IBSP,ICAM1,IKZF1,IL18R1,IL18RAP,IL24,JPH3,KIAA1217,KLF2,KLF4,KLK3,LAMB3,LAMC2,LOR,LYPD6B,MAL2,MMP2,MMP9,MYL6B,MYT1,NEUROD1,NIBAN1,NOTCH2,ONECUT1,PARP9,PAX3,PDGFRA,PHEX,PIM2,PLA2G4A,PPARG,PTGES,PTGS2,RUNX1,RUNX2,S10…	739 (22)
HNF1B	1.737	transcription regulator		-0.375	3.86e-09	AFP,ANXA4,B3GALT5,CA2,CD44,CDH1,CLDN1,CLDN7,COL5A2,CPN1,EPS8,FOXA3,FZD1,GATA6,HGFAC,HNF4A,ID4,IHH,ITGA3,LAMB1,LUM,MMP2,OCLN,ONECUT1,PDE4C,PKHD1,PLAU,PLAUR,PTGIS,S100A4,S100A6,SEMA3C,SGK2,SLC5A1,SOAT2,UMOD	95 (2)
SIM1	-2.687	transcription regulator	Activated	2.759	3.96e-09	ADAM28,ALAS2,ANG,AOX1,ARNT2,BST1,CCR1,CHRM4,COL11A1,COL12A1,CXCR5,EGFR,ELL2,FGF17,GALNT4,GDNF,GRIN1,GRM8,GSTA3,GUCY2C,HGFAC,HLA-A,ICAM1,IFI16,IL6R,KCNQ1,KLK3,LAMA2,LAMB3,LCP1,LEP,LIFR,MYH7,NFE2,NKX6-2,NR5A1,PKIB,POMC,POU3F2,PTPN22,ROBO3,S100G,SELENBP1,SEMA5B,SMAD3,SPRR1A,ST8SIA5,SYT7,SYT9,TNFRSF9,UGT1A6,WNT7B
KLF4	2.729	transcription regulator	Activated	3.066	4.06e-09	ADRB2,ALDH1A1,ALPL,ANGPT1,ARG1,ASCL1,CCN3,CD14,CD44,CDH1,CDKN2B,Chil3/Chil4,CITED1,CLDN7,CLEC10A,COL1A1,DLX3,DSP,EFEMP1,Elf5,EPCAM,EPHA2,FABP1,FOXF1,FRZB,GPA33,IBSP,IRF6,ITGAM,KLF4,KRT14,KRT19,LAMA1,LGR5,LIN28A,LOR,MRC1,MYH7,OVOL1,PAX3,PDGFRA,PEG3,PLAT,PLAUR,PPARA,PPL,PRKG1,S100A14,SERPINB2,SLPI,SPRR1A,TBX3,TEK,TF,TGM1,THBD,TNC,TNFSF11,WLS,WNT3,WNT5A	785 (22)
SNAI1	1.259	transcription regulator		-1.402	4.63e-09	Acan,BMP5,CDH1,CDH4,CGN,CHRDL2,CLDN1,CLDN7,COL1A1,COL1A2,EPCAM,ESRP1,FLNA,FLNC,FOSL1,GSN,HNF4A,HPGD,IBSP,ID4,INHA,ITGA2,KRT18,KRT8,LEF1,MMP9,MSI1,OCLN,PTGS2,PTX3,RAB25,RUNX2,SMAD3,SMAD6,SP7,TF,TGFBR2,TGFBR3,THBD,VILL,WASF1,WASF3	802 (20)
STAT5A	2.448	transcription regulator		1.018	5.32e-09	ABCA1,ABCB1,AKR1C3,AR,BCL11A,BCL6,BIRC3,C9orf152,CASP6,CASP8,CDH1,CDH17,CEBPB,CEMIP,CFLAR,CPA4,CYP1B1,EPAS1,ESR1,FOXQ1,GASK1B,GJB1,HOXB6,ICAM1,IL24,IL6R,KLK3,Klra7 (includes others),KLRB1,Klrk1,LAMB3,LEF1,LY6G6D,MAL2,MYH7,OLR1,ONECUT1,PCP4,PODXL2,PPARG,PPFIBP2,PRR15L,RAB19,RAB27B,RIMKLA,RIN2,RNF39,RUNX2,SCG5,SELENBP1,SERP2,SERPINA3,SH3GL2,SNTB1,SYTL2,TGFBI,TGFBR2,TMEM30B,TNFRSF11A,TNFRSF9,TNFSF11…	834 (19)
STAT6	2.608	transcription regulator		0.975	7.36e-09	AHNAK,AKAP13,ANO1,ANXA1,AREG,ARG1,ASS1,BCL6,CA2,CASP6,CCL24,Ccl6,CD2,CD69,CD79B,Chil3/Chil4,Cmah,CNR2,COL1A1,COL1A2,CPT1A,CR2,CXCL2,CXCL3,CYBB,DCSTAMP,DOCK10,EPHA2,FABP1,FCER2,FCRL1,FGF21,FLRT2,HLA-DMB,HMGCS2,HNRNPH3,IDO1,IFI16,IFI44,IFI44L,IFIH1,IL13RA2,IL18R1,IL24,IL33,IRF4,ITGB7,KMO,LIFR,LILRB4,LMO7,LOR,Ly6a (includes others),LY75,MMP2,MMP9,MUC5AC,MYO6,PDK4,PIM2,PKIB,PLCD1,PLS1,PLSCR1,POU2F2,P…	787 (19)
HOXA10		transcription regulator		-1.085	1.16e-08	ALAS2,ALDH1A1,ALOX5AP,ALPL,CA3,CDH16,CDKN2B,CLDN5,COL3A1,CYBB,CYP2E1,DHRS9,DPP4,EGFR,ENPP2,FZD1,FZD5,GJA1,GSTA3,Gstt1,HLF,HOXA5,IGFBP5,IL1R1,INMT,KRT18,LAMA2,LEPR,LYZ,MEIS2,MFNG,MYCN,PCP4,PEG3,PIGR,PPP1R13L,PROS1,RIT2,SCD,SHD,STK17B,TGFBR3,THBD,TNXB,WNT10B,XDH
ETV5	2.925	transcription regulator		0.063	1.2e-08	AHNAK,AKAP5,BEX1,CAV1,CAVIN2,CDH1,CLDN1,CLDN7,CLIC5,EGFL6,EMP2,ETV5,GALNT3,ICAM1,KRT19,KRT23,LAMP3,LMO7,LYZ,MMP2,MUC5AC,NCAM2,PKP2,PKP3,S100A14,S100A6,SCD,SOAT1,SPP1,TJP3,WWTR1
MECP2	-0.666	transcription regulator		-1.863	1.28e-08	ABCB1,ANXA1,CAMK2A,CAMK2B,CAPG,CDH1,CDH8,CDKN2B,CHRM4,CLU,DOCK8,DPP4,EFNA5,EFNB3,ESR1,GABBR2,GABRA2,GABRB3,GAD1,GJA1,HBA1/HBA2,INA,KCNJ6,LAMB2,NAV3,NEFH,Nefm,Nrxn3,NTN1,PTGS2,RAB39B,REST,RPH3A,S100A4,SCN2A,SGK1,SPN,SRPX2,SYN1,SYT4,TH,UNC5C	556 (12)
FOS	1.141	transcription regulator		1.978	1.97e-08	ABCB1,AKR1C3,ANXA4,C3,C5,CA2,CAST,CD14,CD44,CDH1,CFLAR,CHGA,CHODL,CLU,COL16A1,COL1A1,CXCL3,DOCK1,EPAS1,EPS8,EREG,FETUB,FLRT2,FOSL1,FRZB,FZD5,GJA1,GJB6,HBA1/HBA2,HPGD,Hrk,IBSP,ICAM1,IFI16,IGDCC3,IGFBP5,IGFBP6,IL36G,KCNN4,KLF6,KLHL41,KRT8,LAMA3,LAMB3,LOX,LTBP1,Ly6m,MMP2,MMP3,MMP8,MMP9,MMRN1,MYH9,MYO5B,NPTX2,NPY,NR3C1,NR3C2,NRIP1,OCIAD2,PENK,PKIB,PLA2G4A,PLAT,PLAU,PLAUR,Pmaip1,POMC,PTGDS,PTGS2,PTH1R…	658 (16)
ZEB1	-0.222	transcription regulator		0.4	3.14e-08	Abcb1b,ALDH1A1,CCR2,CD163,CDH1,CDKN2B,COL1A1,COL1A2,COL3A1,ESRP1,ESRP2,GRHL2,KRT18,KRT19,LAMC2,LOX,MAL2,MMP9,MRC1,PLAU,PTGS2,RAB25,RBM47,ST14,TF,XDH	464 (7)
RUNX2	5.282	transcription regulator		1.736	3.53e-08	ABCB1,ADAMTS5,ALPL,C4A/C4B,CCR2,CDH1,CEBPD,CIITA,COL10A1,COL11A1,COL1A1,COL1A2,COL24A1,FLRT2,GALNT3,HAPLN1,IBSP,IHH,ITGBL1,LEF1,LEP,LUM,MMP2,PLAU,PTGDS,RGCC,RUNX1,RUNX2,SMAD6,SOST,SP7,SPP1,TG,TNFSF11,WNT10B	644 (20)
NOTCH1	2.283	transcription regulator		0.715	4.93e-08	ANGPT1,ASCL1,BCL6,BIRC3,Ccl9,CD14,CD44,CDH1,CEBPB,CEBPD,CER1,CFLAR,CHGA,COL1A1,COL1A2,CSF2RB,DTX1,EGFR,EPAS1,ERBB3,FOSL1,HBA1/HBA2,HES5,ICAM1,IFI16,IL18,ITGAM,KRT14,KRT8,LEF1,LOR,LOX,Ly6a (includes others),MMP2,MMP3,MUC5AC,MYCN,MYH7,NCF1,NEUROD1,NHLH1,PPARG,PROX1,PTGDS,PTGS2,RUNX2,SLC5A5,SOST,SPP1,SYP,TEK,TGFBR2,TGFBR3,TH,TNFSF11,WASF1,WNT3,WNT5A	749 (16)
SOX9	1.796	transcription regulator		1.291	5.52e-08	Acan,AR,BEST1,CBLN4,CNMD,COL10A1,COL1A1,COMP,CYP26B1,DMBT1,Elf5,GAS7,HAPLN1,IHH,KLK3,MITF,NR5A1,PHEX,PPARG,PTGDS,RUNX2,SP7,VNN1,WNT3	653 (18)
NFATC1	1.288	transcription regulator	Activated	3.727	5.55e-08	AHR,B3GAT1,CALCR,COL10A1,COL1A1,CSF2,CTSK,CXCR5,CYBB,CYP1B1,DCSTAMP,FCER2,GCK,HNF4A,ICAM1,IL33,ITGAV,ITPR2,MYH7,NEUROD1,PLS3,PPARG,PTGS2,SELL,SIGLEC15,SLAMF1,SLAMF6,SPP1,TNFSF10,TNFSF11,UTRN	558 (16)
CEBPA	2.447	transcription regulator	Activated	3.287	5.71e-08	ABCB1,Abcb1b,ADCY7,ADH1C,ADH7,AGPAT2,AKR1C3,ALOX5AP,ANXA1,APOB,ARG1,ARHGEF5,ASCL1,ASS1,C3,CA2,Ccl9,CCR1,CD14,CD19,CDH1,CEBPB,CEBPD,CIITA,COL10A1,COL1A1,COL1A2,CPT1A,CTSK,CYP3A7,DLX3,EEF1A2,Elf5,FZD1,GATA6,GJA1,GLIPR1,H1-10,Hamp/Hamp2,HGF,HP,HPGD,ICAM1,IER3,IKZF3,IL6R,IRF6,ITGAM,KLF4,KRT14,LEP,LEPR,LIN28A,LOR,Ly6a (includes others),MMP8,MMRN1,MYCN,OLR1,ONECUT1,OVOL1,PPARA,PPARG,PPARGC1A,PPL,PTGFR,…	753 (20)
HTT	1.006	transcription regulator	Activated	3.292	6.72e-08	ABCA1,ADAMTS5,ATP1A3,ATP2B2,ATP6V0E2,B3GNT2,BASP1,BCL6,C1QTNF3,CACNA2D3,CAMK2A,CAMK2B,CARTPT,CAST,CBLN1,CCN4,CCR6,CDH11,CDH8,CEBPB,CHRNB2,CLDN1,CNR2,COCH,COL16A1,COL6A3,CPLX2,CXCR5,CYFIP2,DCN,DLG4,DLX3,DRD2,DUSP6,EDNRB,ELAVL4,EMP3,ENPP2,FGF1,FOSL1,FXYD6,GABRG1,GABRG2,GAD1,GAS7,GJD2,GNAL,GNAO1,GNG7,GRIN1,GRIN2B,GRM2,GRM3,GSN,Hamp/Hamp2,HAP1,HAPLN3,HBA1/HBA2,HPCA,Hspa1b,IFI16,IGFBP5,ITPR1,KCNC4,KCN…	744 (18)
GATA6	3.35	transcription regulator		1.589	7.85e-08	ABCB1,AFP,ARG1,ASCL1,ASPA,BMP5,C4A/C4B,CAV1,CD163,Chil3/Chil4,CITED1,CLEC10A,CRYL1,CXCL13,DLX3,DPP4,Elf5,Fcna,FOXA3,GATA6,HBA1/HBA2,HNF4A,IRF6,KLF2,KRT14,LAMA1,LAMB2,LGR5,LOR,LTBP1,MARCO,MRC1,MYH7,MYH9,OVOL1,PDGFRA,PPL,PTGES,RBPJL,SCD,SEMA3C,SLPI,SPRR1A,TNFSF10,WNT2,WNT7B
ARNT2	-4.965	transcription regulator	Activated	2.911	8.62e-08	ADAM28,ALAS2,ANG,AOX1,ARNT2,BST1,CCR1,CHRM4,COL11A1,COL12A1,CXCR5,EGFR,ELL2,FGF17,GALNT4,GDNF,GRIN1,GRM8,GSTA3,GUCY2C,HGFAC,HLA-A,ICAM1,IFI16,IL6R,KCNQ1,KLK3,LAMA2,LAMB3,LCP1,LIFR,MYH7,NFE2,NKX6-2,NR5A1,PKIB,PTPN22,S100G,SELENBP1,SEMA5B,SMAD3,SPRR1A,ST8SIA5,SYT7,SYT9,TNFRSF9,UGT1A6,WNT7B
ZNF217	1.861	transcription regulator		-0.316	1.03e-07	ATL1,CDKN2B,CITED1,DPP6,ERBB3,FRK,GAD1,HAPLN1,IFI16,IGDCC3,ITM2A,KRT18,LYPD1,MYCN,MYO1B,NEFL,NLGN1,NMNAT2,NMU,PKP2,PLAT,SEMA3A,SH3RF2,SLC6A15,ZNF616
PPARGC1A	-2.596	transcription regulator	Inhibited	-3.106	1.17e-07	ADAMTS20,ADAMTS5,ADGRG1,ANG,BDH1,C3,CCN4,CD36,CEBPB,CEBPD,COL1A2,COL6A3,COMP,CPLX1,CPN1,CPT1A,DCN,DIO1,EGFL6,EGFR,EMILIN2,EPAS1,FBLN2,FGF21,FREM1,HAPLN1,HMGCS2,IGFBP5,IGFBP6,IGLON5,IL18,IL1R2,INHA,ISM1,LAMA2,LAMB1,LIFR,LIPC,LUM,MAL,MAOB,MITF,MMP19,MMP2,MYH7,NEFH,NEUROD1,NR5A1,OGN,OLR1,PDK4,PLA2R1,PPARA,PPARGC1A,PTGS2,RUNX2,SCD,SEMA3A,SEMA3C,SERPINA3,ST8SIA1,ST8SIA5,SVEP1,SYT2,TGFBR3,TNFSF10,TNFSF…	745 (22)
EP300	0.719	transcription regulator	Activated	2.341	1.19e-07	ACHE,ACOXL,ANGPT1,AR,BANK1,BCL6,BTK,CA2,CAMK2B,CAPG,CD19,CD36,CDKN2B,CFLAR,CKB,COL1A2,CPT1A,CTSE,CXCL2,DDC,DHRS3,DIO1,DRD2,DTX1,EPSTI1,FNDC3B,GAST,HBB,HES6,HMGCS2,HVCN1,IGFBP6,IL12RB1,IL17RE,IL18R1,IL18RAP,IL1R1,IRF6,ITGB2,ITGB7,KCNIP3,KLK3,KMO,KRT14,LAMA3,LAMC2,LEP,LOR,MAP3K8,MAPT,MME,MYO1F,NKX3-1,NPR1,NR3C1,NTN1,OLR1,PDK4,PLA2G4A,PLEKHF1,PPARA,PPARGC1A,PPFIBP2,PTGS2,RNF39,RSAD2,RUNX2,SDC4,SLAMF…	867 (22)
TWIST1	2.686	transcription regulator	Activated	3.119	1.2e-07	Acan,ALDH1A1,AR,C3,CCDC3,CCN4,CD44,CDH1,CHRDL2,CLU,COL1A1,DCN,DDR2,EGFL6,EMP3,EPCAM,ESR1,FAT4,FCGBP,FOSL1,GSN,HEG1,IGFBP5,ITGA8,KCNN4,MGST3,MME,MMP2,MXRA8,NT5E,PCOLCE,PDGFRA,PRRX2,RUNX2,S100A4,SEMA5A,SPP1,TF,TGFBI,TGFBR2,THBS2	726 (17)
NFAT5	1.289	transcription regulator	Activated	3.435	1.78e-07	Acan,AR,AREG,B3GAT1,CCN4,CCR1,CIITA,COL1A1,COL1A2,CSF2,CXCL3,CYBB,EREG,HLA-DMB,Hspa1b,IL18R1,IL6R,PLAT,PRSS35,PTGES,PTGIS,PTGS1,S100A4,SGK1,SPP1,TLR2,TNFAIP2,TRAF1,VWF	542 (13)
TAF4	-0.789	transcription regulator	Inhibited	-2.1	2.5e-07	AR,AREG,BCL6,CDH1,CDH11,CLDN1,COL6A3,DCN,DRD2,EGFR,EHF,GREM1,KLF4,LOR,LRRC15,LUM,MAP3K6,MMP2,MMP3,PENK,PPARGC1A,RUNX1,SPP1,SPRR1A,Tchh,TGM1,THBS2,VAV3
SP3	1.088	transcription regulator		0.125	3.36e-07	ABCA1,ABCB1,ABCD2,AHRR,CDK5R1,CES1,CHRNA3,CNMD,COL1A1,COL1A2,DLX3,DRD2,EGFR,EREG,ESR1,F10,FOSL1,GABRA4,GRIN1,HGF,IFITM5,ITGA2,KLF4,LAMA1,LOR,MAOB,MMP2,MUC5AC,MYCN,MYH7,NPTXR,OPRD1,PADI1,PADI4,PLAU,PLAUR,PRKG1,PROCR,PTGS1,PTGS2,SGK1,SLC39A8,TGFBR2,TGFBR3,TGM1,TLR2,TNC,TNFSF14	809 (17)
JUN	1.624	transcription regulator	Activated	3.496	3.71e-07	ABCB1,Abcb1b,ADH7,AFP,ANXA1,AR,ARG1,ARTN,BIRC3,C3,C5,CA3,CAV1,CCN3,CD14,CD44,CDH1,CDK5R1,CFLAR,CHGA,CHST4,CLU,COL1A1,COL1A2,COL24A1,CSF2,CXCL3,CYP1B1,DUSP6,EGFR,EPAS1,EREG,FLNC,FOSL1,FRZB,GDNF,GJA1,HPGD,Hrk,IBSP,ICAM1,IFI16,IGFBP6,IL24,ITGAM,ITGAV,LAMB3,LGR5,LOR,LPAR1,LTBP1,MAOB,MMP2,MMP3,MMP8,MMP9,MYLPF,NEFH,PADI4,PCSK1,PENK,PKIB,PLA2G4A,PLAU,PLAUR,Pmaip1,PTGDS,PTGES,PTGS2,PTX3,RARG,RUNX2,SCD,SE…	794 (19)
PTF1A	-2.621	transcription regulator	Inhibited	-2.445	4.51e-07	CACNA2D3,GAD1,GBX1,GRIK3,GRM3,GRM5,IPCEF1,LAMP5,LHX1,LMX1B,NEUROD6,NPY,Nrxn3,PNOC,RBPJL,RORB,SEZ6,SLC6A5,SSTR2,TLX3,Xlr3c (includes others)
ISL1	-2.622	transcription regulator	Activated	2.205	4.92e-07	AJAP1,BNC1,CARTPT,CCKAR,DCC,DMRTA2,ERICH6,ETV4,ETV5,FGF13,HOXB5,IAPP,LHX1,LHX2,LILRB3,MAB21L1,NEUROD4,NOVA1,NPY,NXPH4,RUNX1,SCN7A,SCN9A,Skor1,TH,VSTM2A
STAT1	1.289	transcription regulator	Activated	4.526	5.32e-07	ABCA1,ALAS2,APOL6,ARG1,BCL6,C3,C4A/C4B,CASP6,CASP8,CCR6,CD14,CEBPD,Chil3/Chil4,CIITA,CLIC5,CSF2,CXCL2,CXCL3,CYP2E1,DCSTAMP,DDX60,DPP4,EPSTI1,FGF7,GCK,HAPLN3,Hrk,ICAM1,IDO1,IFI16,IFI44,IFI44L,IFIH1,IFIT1,IL18,IL1R1,IL33,JAKMIP3,KLF4,Klrk1,Ly6a (includes others),MMP9,NEUROD1,NFE2,NKX6-1,NLRC5,PARP9,PF4,PLSCR1,POMC,PPARG,PTGS2,RNF213,RSAD2,RUNX1,SAMD9L,SERPINA3,Slfn1,SLFN12L,SLFN13,SLFN5,SMAD3,SOAT1…	630 (15)
JUNB	2.371	transcription regulator	Activated	2.418	5.99e-07	C3,C5,CAV1,CD44,CFLAR,CLU,COL1A1,COL1A2,CSF2,CXCL2,CXCL3,CYP1B1,EPAS1,FBLN2,FOSL1,HPGD,Hrk,IBSP,IKZF2,ITGAV,LAMB3,LPAR1,MMP2,MMP3,MMP9,PENK,PLAU,PLAUR,POMC,Raet1d/Raet1e,RUNX2,SCD,SERPINB2,SGK1,SWAP70,SYT1,TBX3	698 (16)
SIN3A	-0.094	transcription regulator	Inhibited	-2.449	6.15e-07	BCL6,CARTPT,CDH1,COL1A1,COL1A2,CTSK,ESR1,INA,KLF6,KLK3,MMP9,NEFH,Nefm,PEG3,PTGS2,REST,SCN2A,SYT4,TGFBR2,TMEM71,TXNIP	539 (12)
CBFB	0.989	transcription regulator		0.177	6.3e-07	CCR6,CDH1,COCH,DSP,ICAM1,IKZF2,IKZF3,IKZF4,ITGAE,KLK3,LTB4R,MMP9,NFE2,OCLN,PPARG,PRRG1,RUNX1,RUNX2,SP7,SPP1,STAT4,STAT6,TGFBR2,TGFBR3,TNFSF11,WNT10B	458 (11)
ID2	-0.293	transcription regulator		0.531	6.36e-07	BATF,BCL6,CCR1,CD19,CD44,CDH1,CEBPB,CSF2RB,CXCR5,DTX1,EGR4,HES5,HOMER2,ICAM1,IFI16,IKZF2,IKZF3,IKZF4,IL6R,IL9R,IRF4,IRF6,ITGA3,KLF6,LEPR,MECOM,MMP2,Nefm,POU2F2,PTPN13,PTPN14,PTPN22,RPRM,SELL,SLAMF1,SLAMF6,STAT4,Tcf7,TF,TGFBR3,TNFSF10,TNFSF11,TNFSF14,TRAF1,TUBA1A,WNT3,WNT6	679 (21)
NFKBIA	1.63	transcription regulator	Activated	2.44	7.04e-07	Abcb1b,ADAMTS5,ATP6V1B1,BCL11A,BIRC3,C3,CASP8,Ccl9,CCR1,CCR3,CD69,CDH1,CEBPB,CEBPD,CFLAR,CFTR,CLU,COL1A2,COL3A1,COL5A2,CP,CSF2,CXCL2,CXCL3,CXCL6,CYP1B1,DCN,DUSP6,ENPP2,EREG,FOXF2,GRIN1,Gstt1,HLA-A,HOXB5,ICAM1,IER3,IFI16,IGFBP6,IL33,ITGA2,ITGA3,ITGAV,ITPR1,KCNN4,KRT18,KRT8,LIFR,MMP3,MMP9,MR1,MT-CYB,MUC5AC,NCAN,NLRP12,NOD2,OGN,OPRD1,PLAT,PLAU,PTGES,PTGS2,PTPN13,PTX3,SDC4,SEMA3C,SERPINB2,SGK1,SOAT1,…	753 (13)
SOX2	-0.813	transcription regulator		0.296	1.01e-06	AHR,ALDH1A1,ALOX5,ANGPT1,ARPC1B,ASCL1,C1QL1,CASR,CCN4,CD44,CDH1,CER1,CITED1,CLDN7,COL11A2,COL1A1,DDC,DLX3,DLX4,DOCK10,DSP,EFEMP1,EGFR,ELF1,Elf5,EPCAM,EPHA2,ETV4,ETV5,FABP1,FOXF1,FRZB,FUT4,GAL3ST1,GATA6,GCK,GJA1,GSN,HES5,Hmga2,IRF6,ITPR2,KANK1,KLF4,KLF6,KRT14,KRT18,KRT19,LEF1,LHX1,LHX2,LIN28A,LLGL2,LOR,LPAR1,LRP4,LRRC4,MYCN,NDN,NFASC,NKX6-2,ONECUT1,OVOL1,PDGFRA,PEG3,PLLP,PPARA,PPARG,PPL,PRKCH,RNF4…	531 (12)
SPDEF	2.3	transcription regulator	Inhibited	-2.621	1.09e-06	BIRC3,CDH11,CLDN7,COL13A1,COL16A1,COL1A1,COL4A5,COL4A6,COL5A2,COL6A3,EGFR,ITGA3,KLK3,LAMB2,LEF1,MUC5AC,PLAU,PLAUR,SMAD3,STMN1,TNC,WNT5A	470 (7)
ZBTB16	1.991	transcription regulator		0.596	1.23e-06	BCL6,CCR2,CCR6,CD14,CD2,CD200R1,CD44,CD8A,COL1A1,CSF2,DTX1,F13A1,F2RL1,IL12RB1,IL18R1,IL18RAP,IL9R,IRF6,ITGAE,ITGAV,KLF2,KLRB1,Klrk1,LTB4R,Ly6a (includes others),MMP9,MPL,PF4,PTGS2,RARG,RUNX2,SELL,SLAMF6,SPP1,TNFSF11	579 (11)
IKZF1	2.741	transcription regulator	Inhibited	-2.308	1.26e-06	ABCA9,ALAS2,BCL6,BLNK,CAV1,CAV2,CCR1,CD79B,CD8A,CDH22,CNR2,CXCL2,DNAJC6,DOCK1,DTX1,DTX3L,EMP1,EPSTI1,FGF13,IFI16,IL18R1,IRF4,JADE2,KIAA1211L,KLF4,KRT79,LILRB3,LRP1,MAP2,MYO1B,NFE2,NR3C1,OPRD1,POMC,POU2F2,PROS1,PRRT3,PTH1R,PYGL,RAI14,RNF213,RUNX1,SCN9A,SEMA5A,SLPI,SMAD3,SPN,TLR4,TMEM119,TXNIP,VWF,WNT10B	626 (9)
EOMES	3.048	transcription regulator		-0.368	1.62e-06	ANXA1,BCL6,CCKBR,CDH8,CEMIP,CER1,COL3A1,COL6A3,CRYM,FGF17,FREM1,FRZB,GNAL,ITGA2,KCNQ3,Klra7 (includes others),LHX1,NEFL,Nefm,NHLH1,NHLH2,NXPH4,PDGFRA,SV2B,TGFBI,TNFSF10,WNT3,ZCCHC12,ZNF521
MEF2C	1.931	transcription regulator		1.544	1.77e-06	ACE2,BLK,Ccl6,Ccl9,CCR2,CKB,COL10A1,COL1A1,COL1A2,COL3A1,CXCL2,CXCL6,FRZB,GJA1,IBSP,IKZF1,IRF4,KLF2,MMP8,MYH7,MYLPF,MYOM1,PPARA,PPARGC1A,PTGS1,PTGS2,PTH1R,PTPRB,RUNX2,S100A4,SOST,SP7,TTN	739 (17)
IRF6	3.477	transcription regulator		1.075	2.71e-06	ADAMTS5,ARG1,CD14,CD69,Chil3/Chil4,CLEC10A,ENPP2,FPR2,IL18,KLF4,MRC1,OVOL1,PLAU,PPARG,PPARGC1A,PTGES,PTGS2,TLR4	623 (16)
CEBPB	2.75	transcription regulator	Activated	4.256	2.78e-06	ABCB1,Abcb1b,ADH1C,ADH7,AKR1C3,ALDH1A1,ALOX5AP,APOB,ARG1,BLNK,C3,CD14,CDKN2B,CEBPB,CEBPD,CFTR,CLEC4E,COL10A1,COL1A1,COL1A2,COL5A2,CP,CPT1A,CXCL2,CXCL3,CYP2E1,DCN,DLX3,EDIL3,F7,FZD1,Hamp/Hamp2,HBB,HDC,HGF,HLA-A,HP,ICAM1,IER3,IL24,IL7,INMT,IRF4,KRT18,LEP,LEPR,MAPT,MMP3,NDRG4,PDGFRA,PDK4,PLA2G4A,PLAUR,POMC,PPARA,PPARG,PPARGC1A,PTGES,PTGFR,PTGS1,PTGS2,RUNX2,S100G,SCD,SEPTIN3,SERPINB2,SGK1,SPP1,SPRR1A…	811 (19)
CDX2		transcription regulator		1.091	2.87e-06	ABCB1,ATP4A,B3GALT5,CAV1,CDH1,CDH17,CLDN1,CLU,CTSE,DDC,DHRS9,FGF1,FOXQ1,FUT2,FXYD3,Hmga2,HNF4A,HOXA5,HOXA7,HOXB5,KLF4,KRT23,LAMC2,LEF1,LMX1A,MUC5AC,MYCN,NEUROD1,PAX3,S100G,SCIN,SH3PXD2A,SLC5A1,SOAT2,WNT3A
LDB1	-0.993	transcription regulator		-1.582	3.52e-06	ADAMTS9,AHR,ANGPT1,ANXA1,ATP8A2,BCL11A,BTK,CCR2,CD79B,CER1,CLEC4E,CPEB1,CYFIP2,DPP4,DUSP15,FNDC3B,FRZB,FZD5,GJA1,GPR183,GSN,HOXA5,HOXA7,IFIH1,ITGAE,ITGB7,LEF1,LSP1,MAP3K8,MGST2,MITF,NFE2,NKX3-1,NLRC5,NLRP10,NOD2,NOVA1,NSG2,NT5E,PIM2,PLA2G4A,PLCG2,PLSCR1,PTPRJ,RHOH,SAMSN1,SERPINF1,SLIT1,SMAD3,SOBP,Tcf7,TLR2,TRAF1,TXNIP,WNK2,ZFHX3
LMO2	1.303	transcription regulator		-1.666	3.93e-06	ADAMTS9,ADGRG1,AHR,ANGPT1,ANXA1,ATP8A2,BCL11A,BTK,CCR2,CD79B,CLEC4E,CPEB1,CYFIP2,DPP4,DUSP15,FNDC3B,FZD5,GJA1,GPR183,GSN,HOXA5,HOXA7,IFIH1,ITGAE,ITGB7,LEF1,LSP1,MAP3K8,MGST2,MITF,NDN,NFE2,NKX3-1,NLRC5,NLRP10,NOD2,NOVA1,NSG2,NT5E,PIM2,PLA2G4A,PLCG2,PLSCR1,PTPRJ,RHOH,SAMSN1,SERPINF1,SLIT1,SMAD3,SOBP,Tcf7,TLR2,TRAF1,TXNIP,WNK2,ZFHX3	149 (5)
PDX1	3.47	transcription regulator		-0.255	4.45e-06	ACE2,ARL4D,CD44,CHGB,CKB,COL1A1,COL3A1,CXCL2,DUSP6,FGF1,GCK,HAP1,HNF4A,IAPP,IER3,KLF6,KRT18,KRT8,MAN1A1,MAOB,MAP2,MAPT,MITF,NKX6-1,NNAT,NPTX2,PAPSS2,PCSK1,Pmaip1,PPP1R1A,PPP2R2C,RSAD2,S100G,SCG2,SPP1,ST18,TGFBR3,TRPC3,TSPAN8,TXNIP,XKR4
ATN1	-2.162	transcription regulator			6.03e-06	ARHGEF28,ATP1A3,ATP1B2,BASP1,BCL6,CBLN1,CDH11,CDH8,CHGB,DLG4,FGF1,GAD1,GAS7,GSN,IFI16,IGFBP5,KCNK3,NEFH,NEFL,Nefm,NEUROD1,NR2F1,NSG2,OPRL1,PENK,PTPN22,SOX11,SPP1,ST8SIA5,STMN1,STX1B,TAGLN3
NEUROG1	-1.381	transcription regulator		-1.342	6.12e-06	ASS1,BEX1,C3,CAVIN2,CDK5R1,CEMIP,COL3A1,DCX,DSP,EPAS1,GASK1B,GREM1,LCP1,LGR5,LRRN3,MMP9,S100A4,SCG2,SERPINF1,SPOCK1
FEV	-7.025	transcription regulator	Inhibited	-2.61	6.35e-06	CALCR,CHGB,CITED1,CNTN1,DDC,EFNA5,GRIA4,HEPACAM2,ICAM1,LPAR1,MCHR1,NLGN3,NMNAT2,NPY,NR3C1,NTN1,PROX1,RORB,SCG2,SLC18A2,SLC6A15,SLC6A4,SYT1,VTN
CREBBP	1.618	transcription regulator		0.907	7.25e-06	ACOXL,ANGPT1,AR,BANK1,BCL6,CA2,CAMK2B,CAPG,CD44,CDH1,CKB,COL1A2,CYBB,DCX,DDC,DHRS3,DTX1,EPSTI1,FGL1,FNDC3B,GRIA2,GRIN1,HBB,HMGCS2,HVCN1,IL12RB1,IL17RE,IL18R1,IL18RAP,INHA,IRF6,ITGB7,KCNIP3,KLF2,KLK3,KMO,KRT14,LOR,MAP3K8,MMP9,MYH7,MYO1F,NEUROD1,NR3C1,NTN1,PKHD1,PLEKHF1,PPARGC1A,PPFIBP2,PTGS2,RNF39,RSAD2,RUNX2,SDC4,SERPINA3,SLAMF1,SLAMF6,SLC18A2,SLC7A11,STAT4,TESC,TH,TLR2,TMPRSS2,TMPRSS4,TNC,TNFSF1…	849 (24)
SPI1	1.696	transcription regulator	Activated	4.863	7.36e-06	BCL11A,BCL6,BCL7A,BLNK,BTK,CCR6,CD14,CD19,CD79B,CIITA,CSF2RB,CTSE,CTSK,CYBB,DCSTAMP,DUSP6,IFI44,IFI44L,IFIT1,IKZF1,IL18,IL1R2,IL24,IRF4,ITGAM,ITGB2,KLF4,KLK3,Klra7 (includes others),LAMP3,LEF1,LILRB3,LYZ,MME,MMP2,MRC1,MS4A1,MUC5AC,NCF1,P2RY10,PIK3CG,PTGS2,PTPRC,RSAD2,SP6,SPP1,TFEC,TLR2,TLR4,TLX3,TNFSF10,TREM1	725 (19)
ERG	1.111	transcription regulator		0.913	9.6e-06	ADGRG1,ADRB2,AR,ARHGAP20,ARHGAP22,ARHGAP28,ARHGAP31,ARHGEF6,BIRC3,CDH1,CHRNA3,CHRNB2,COL11A2,CUX2,DBN1,DOCK1,DOCK10,DOCK2,FLNC,HPGD,ICAM1,KLK3,LEF1,MMP3,MMP9,MPL,MYCN,NLGN1,PLAT,PLAU,PLAUR,PREX2,PTPN22,RYR3,SPP1,TGFBR2,TMPRSS2,UTRN,VWF,WASF3,WNT2,WNT2B,WNT3A	656 (19)
ETS1	2.282	transcription regulator	Activated	4.539	1.16e-05	ABCB1,BCL11A,CAV1,CD14,CD44,CD69,CD79B,COL1A2,CSF2,HGF,HPGD,HSPA1A/HSPA1B,HSPA1L,ICAM1,IKZF2,IL24,ITGA10,ITGAE,ITGAM,ITGB2,ITK,Klra7 (includes others),Klrk1,KRT8,MMP2,MMP3,MMP9,MUC5AC,NCF1,NKX3-1,NPR1,OPRD1,PEG10,PF4,PHLDA2,PLAU,PTPRN2,RUNX1,RUNX2,SELL,SLAMF6,SLC7A11,SPP1,TGFBR2,TNFSF14	700 (20)
ID3	0.568	transcription regulator	Activated	2.634	1.67e-05	ADGRG1,BATF,BCL6,BLK,CCR1,CD44,CEBPB,CSF2RB,CXCR5,DTX1,EGR4,HES5,HOMER2,ICAM1,IFI16,IKZF2,IKZF3,IKZF4,IL6R,IL9R,IRF4,IRF6,KLF6,LEPR,MMP2,MMP9,NEUROD1,NEUROD6,PTPN13,PTPN14,PTPN22,RPRM,SELL,SLAMF1,SLAMF6,STAT4,TGFBR3,TNFSF10,TNFSF11,TNFSF14,TRAF1	623 (20)
HOXA11		transcription regulator		1.363	1.82e-05	ANXA1,COL1A1,EGFR,GDNF,ITGA8,KLF2,RUNX2,SIX2,SP7,SPP1
CEBPE		transcription regulator	Activated	2.807	2.15e-05	ALOX5AP,Ccl9,CD14,CEBPB,CLEC10A,F7,IL18,ITGAM,LYZ,MMP2,MMP8,MMP9,NCF1,PTGS2,RNASE2,SELL,SERPINB2	402 (7)
FOXO1	1.962	transcription regulator		1.98	2.15e-05	Acan,ANGPT1,ANXA3,AR,BANK1,BCL6,BIRC3,BLNK,CA2,CASP6,CASP8,CAV1,CCN3,CD36,CD79B,CDKN2B,CFLAR,CLDN5,COL1A1,COMP,CTSE,CTSK,DCSTAMP,DCX,EDNRB,EGR4,ENPEP,FGF21,GCK,GSTK1,HAL,ICAM1,IER3,IKZF1,IKZF2,IL18,IL1R1,ITGA3,ITGAM,ITGAV,ITGB2,KLF2,KLF4,KLK3,LEP,LRAT,MMP3,MMP9,MPL,MYCN,NDN,NEUROD1,NKX3-1,NPY,OVOL1,PDK4,PLSCR1,POMC,PPARG,PPARGC1A,PTGS1,PTPRB,PTPRC,RUNX2,SCD,SELL,SERPINB2,SGK1,TAT,Tcf7,TNFRSF11A,T…	798 (22)
NKX3-1	-7.815	transcription regulator			2.15e-05	AR,CA2,CA3,CA8,CXCL13,KLK3,MMP9,PF4,PTPRC,RAMP1,RUNX1,SDC4,SOAT1,STEAP1,TMPRSS2,VAV3,VNN1
TCF12	0.525	transcription regulator	Inhibited	-3.406	2.21e-05	BLNK,CACNG4,CCR2,CD200R1,CDH1,CDKN2B,CHRNA5,GJA1,IL18R1,IL18RAP,IL9R,ITGB7,KLF2,KLF6,LILRB4,Ly6a (includes others),MFSD13A,POMC,PPARG,PTPN13,PTPRCAP,RAB33A,RARG,STK17B,VGF,VIPR2	102 (4)
HOXA3	1.247	transcription regulator		-1.455	2.24e-05	ALOX5,CEBPB,DAPP1,EPAS1,FAT4,HBA1/HBA2,IKZF1,ITGAV,KLF2,NFE2,PIK3CG,RUNX1,SLAMF1,STAT6,Tcf7,TSPAN32
SMAD4	0.474	transcription regulator		1.052	2.38e-05	Acan,AFP,ANGPT1,APOA2,APOB,AREG,CDH1,CDKN2B,CLDN7,CNMD,COCH,COL10A1,COL1A2,EGFR,EREG,GAST,GCNT1,GJA1,HNF4A,HP,ICAM1,IER3,IHH,ITGB7,LEF1,LHX1,LPAR1,MYCN,OVOL1,PLAU,PNOC,PTGS2,PTK2B,PTPRC,PTX3,RGCC,RUNX1,RUNX2,S1PR4,SCD,SGK1,SMAD3,SMAD6,SP7,SSTR2,TBX3,TNC	730 (22)
STAT5B	-0.732	transcription regulator		0.877	2.59e-05	ABCB1,ABCD2,ACOT11,AGPAT2,AHNAK,AKR1C3,ALAS2,ANKRD13B,Aox3,AR,BCL6,BIRC3,CA2,CASP6,CASP8,CCDC141,CDH1,CFLAR,CUX2,CYP26B1,DDC,EGFR,ESR1,FMO2,GCK,GJB1,Gsta4,Gstt3,Hamp/Hamp2,IL24,KRT19,LAMA3,LEP,MYH7,NIPAL1,NT5E,OMD,PDK4,POU2F2,RAB19,RASD1,S100G,SCD,SLC47A1,TF,TLR2,TMEM45B,TNFRSF11A,TNFSF11,TOX,TRAF1,UCP1,VNN1	888 (21)
NEUROD1	-9.672	transcription regulator	Inhibited	-3.53	2.97e-05	CDK5R1,CHGA,DCX,GCK,IAPP,INSM1,INSM2,MGAT5B,NEUROD1,NKX6-1,PCSK1,PCSK2,POMC,SCG5,ST18,SYP
GLI1	1.798	transcription regulator	Activated	4.396	3.13e-05	BNC1,CAV1,CDH1,CDH11,CLU,CMBL,COL10A1,COL1A1,ELAVL2,FGF1,GAST,GATA5,GATA6,GREM2,HOXA5,IBSP,IGFBP6,IL1R2,KLF4,KLK3,KRT19,MMP2,MMP9,MUC5AC,MYCN,NAV3,NPDC1,PAPSS2,PDGFRA,PHLDA2,POMC,PTH1R,RUNX2,SALL1,SP7,SPP1,SYNE1,TMEM100,TNC,TNFRSF9,WIF1,WNT2B	705 (16)
GLI2	0.584	transcription regulator		0.934	3.15e-05	BNC1,CCL24,CCR1,CDH1,CLU,COL10A1,CXCL2,CXCL3,CXCL6,CXCR2,DLX3,GAST,IFITM5,IL6R,KLK3,MITF,MMP3,MMP9,MYCN,NTN1,PAX1,PAX3,PRKCH,RUNX2,SALL1,SPP1	727 (21)
HIC1	1.752	transcription regulator		-0.296	3.32e-05	ADORA2B,ADRB2,AHNAK2,CA2,CCN3,EPHA2,ID4,ITPR1,KCNJ6,PLA2G4A,PLEC,PLPPR4,RIN2,SLC7A11,SNAP25,SPP1,TNFAIP8,TRIM16	273 (7)
BCL6	2.659	transcription regulator		1.606	3.64e-05	BCL6,BLNK,CCDC122,Ccl6,CCR6,CD19,CD2,CD44,CD69,CD79B,CIITA,CLEC10A,COL1A1,CSF2,CTSK,CUX2,CXCL2,CXCL3,CXCR5,DCSTAMP,DOCK10,DUSP6,FCER2,FCRL1,HAPLN1,IL13RA1,IL18,IL24,IL6R,IL7,IRF4,ITGA3,KLF6,LPP,Ly6a (includes others),MITF,MRC1,PIK3CG,PLA2G4A,Pmaip1,SH2D4A,SH3D19,SLC39A8,STAT6,VWA5A	609 (18)
SMAD1	0.341	transcription regulator		1.578	4.08e-05	ALPL,CDKN2B,COCH,COL10A1,COL1A1,COL1A2,CXCL2,Hamp/Hamp2,IBSP,ICAM1,ID4,RUNX2,SMAD6,SP7,SPP1	724 (20)
NFKB1	1.982	transcription regulator	Activated	3.867	4.35e-05	ABCB1,Abcb1b,ADORA1,AHRR,AR,ARG1,BIRC3,BLK,CASR,CFTR,Chil3/Chil4,CIITA,COL1A1,COL1A2,CR2,CRMP1,CSF2,CXCL2,CXCL3,CXCR5,CYBB,DTX1,EGFR,EHF,ENPP2,GJA1,GNAO1,HES5,HLA-DMB,ICAM1,IER3,IL18,IRF4,ITPR1,KCNT2,MAP3K8,MMP3,MMP9,MUC5AC,NOD2,PLAU,POU2F2,PTGS2,PTX3,SDC4,SP7,TLR2,TNFSF10,TNFSF15,TRAF1,WT1	682 (14)
SP7	7.945	transcription regulator		1.671	4.62e-05	ALPL,COL1A1,IBSP,IFITM5,RUNX2,SOST,SPP1,TNFSF11
HDAC4	0.971	transcription regulator		-1.639	5.05e-05	CALB1,CALCB,CAMK2A,CNTN1,CYFIP2,FGF13,FOSL1,GABRA4,GABRA5,GABRB2,GPM6A,HOMER2,KLF2,LGI1,MAPK10,MMD2,MMP9,NECAB1,NETO1,PRX,PTGS2,RAB3C,RGS7,RTN1,RUNX2,SERPINB2,SH3GL2,SNAP25,SYN1,SYN2	142 (4)
IKZF2	2.904	transcription regulator	Inhibited	-3.051	5.48e-05	BATF,CD2,CD28,CD69,CSF2,ICAM1,IKZF3,IL1R1,IRF4,LAG3,Ly6a (includes others),STAT4,TNFRSF9
FOSB	1.248	transcription regulator		-0.076	5.48e-05	CCKBR,CEBPB,FOSL1,GRIA2,HPGD,LOR,MMP2,MMP9,PPARG,RUNX2,SERPINB2,SMAD3,TH	457 (10)
KLF2	2.608	transcription regulator		1.136	5.66e-05	ACE,ASS1,CAV1,CCR2,CCR3,CD36,CD44,CDKN2B,CR2,CXCL2,CXCR5,CYP1B1,DOCK2,EPAS1,F2RL1,FUT4,HBB,IL6R,ITGB2,ITGB7,KCNN4,LEPR,NOTCH2,PPARG,PROS1,PTGDS,PTGIS,PTGS2,PTPRJ,RNASE2,RUNX2,SELL,Serpinb6b,SERPINB9,SLCO2A1,THBD,VWF	665 (18)
NEUROG3		transcription regulator	Inhibited	-2.835	6.21e-05	CDH8,CHGA,ERBB3,GCK,Gm15807/Hmgn5,HES6,IAPP,INSM2,NEUROD1,NHLH1,NKX6-1,NOTCH2,NR2F1,PCSK1,ROBO1,RORB,SEMA3A,SEMA3C,ST18,SYP
ZFP36L2	1.633	transcription regulator	Inhibited	-2.236	6.82e-05	NEFH,Nefm,SCN2A,SCN8A,SNAP25
RCOR1	-0.262	transcription regulator			8.39e-05	CARTPT,CHRM4,COL1A1,COL1A2,GAD1,PTGS2,SCN2A,STMN2
CEBPD	2.723	transcription regulator	Activated	2.462	9.13e-05	ALOX5AP,C3,CD14,CEBPB,CEBPD,CLU,COL10A1,CXCL3,CYP2E1,HGF,HP,IGFBP5,ITGAM,LEP,MITF,MMP3,MMP8,PAX3,PDGFRA,PPARG,PTGS2,TLR8,TNFSF11,UCP1	747 (18)
Tcf7	2.689	transcription regulator		-0.691	9.51e-05	ACSBG1,ARHGAP20,BATF,BLK,CCR2,CCR6,CD69,CNR2,CSF2,CXCR5,DTX1,FRMD6,GGT1,GNAO1,GPA33,GPR15,Gprasp2,GSAP,IKZF3,IKZF4,IL1R1,IRF4,KLF6,Klra7 (includes others),LAG3,LEF1,MBNL3,Naip1 (includes others),NRN1,PAPSS2,PENK,PLAG1,PPARG,PTGER2,RARG,SELL,SGMS1,SOAT1,SOX12,STX11,TIGIT,TOX	401 (7)
ELF4	2.121	transcription regulator		1.571	0.000101	ABCB1,CA2,CXCL2,DLX3,HDC,KLF2,KLF4,LYZ,MAPKAPK3,PLEC,SELL,SPP1	379 (7)
IRF8	2.076	transcription regulator	Activated	2.142	0.000117	AHRR,BANK1,BCL6,Ccl9,CCR2,CCR6,CD14,CD37,CIITA,CUX2,CYBB,DDX58,ICAM1,IDO1,IFI44L,IL18,IRF4,ITGAM,KLF4,KLF6,LHX2,LSP1,MMP9,MS4A1,Pmaip1,Tlr11,TLR3,TLR4,TRIM21,ZFHX3	571 (19)
